# Role of Rare and Low Frequency Variants in Gene-Alcohol Interactions on Plasma Lipid Levels

**DOI:** 10.1101/561225

**Authors:** Zhe Wang, Han Chen, Traci M. Bartz, Lawrence F. Bielak, Daniel I. Chasman, Mary F. Feitosa, Nora Franceschini, Xiuqing Guo, Elise Lim, Raymond Noordam, Melissa A. Richard, Heming Wang, Brian Cade, L. Adrienne Cupples, Paul S. de Vries, Franco Giulanini, Jiwon Lee, Rozenn N. Lemaitre, Lisa W. Martin, Alex P. Reiner, Stephen S. Rich, Pamela J. Schreiner, Stephen Sidney, Colleen M. Sitlani, Jennifer A. Smith, Ko Willems van Dijk, Jie Yao, Wei Zhao, Myriam Fornage, Sharon L.R. Kardia, Charles Kooperberg, Ching-Ti Liu, Dennis O Mook-Kanamori, Michael A. Province, Bruce M. Psaty, Susan Redline, Paul M. Ridker, Jerome I. Rotter, Eric Boerwinkle, Alanna C. Morrison

**Affiliations:** Human Genetics Center, University of Texas Health Science Center at Houston, Houston, TX; Center for Precision Health, School of Public Health & School of Biomedical Informatics, University of Texas Health Science Center at Houston, Houston, TX; Cardiovascular Health Research Unit, Department of Biostatistics, University of Washington, Seattle, WA; School of Public Health, Department of Epidemiology, University of Michigan, Ann Arbor, MI; Division of Preventive Medicine, Brigham and Women’s Hospital, Boston, MA; Harvard Medical School, Boston, MA; Division of Statistical Genomics, Department of Genetics, Washington University School of Medicine, St. Louis, MO; Department of Epidemiology, Gillings School of Global Public Health, University of North Carolina, Chapel Hill, NC; The Institute for Translational Genomics and Population Sciences, Department of Pediatrics, Los Angeles Biomedical Research Institute at Harbor-UCLA Medical Center, Torrance, CA; Biostatistics Department, Boston University School of Public Health, Boston, MA; Section of Gerontology and Geriatrics, Department of Internal Medicine, Leiden University Medical Center, Leiden; Brown Foundation Institute of Molecular Medicine, The University of Texas Health Science Center at Houston, Houston, TX; Division of Sleep and Circadian Disorders, Department of Medicine, Brigham and Women’s Hospital, Boston, MA; NHLBI Framingham Heart Study, Framingham, MA; Cardiovascular Health Research Unit, Department of Medicine, University of Washington, Seattle, WA; George Washington University School of Medicine and Health Sciences, Washington, DC; Fred Hutchinson Cancer Research Center, Seattle, WA; Center for Public Health Genomics, Department of Public Health Sciences, University of Virginia, Charlottesville, VA; Epidemiology & Community Health, School of Public Health, University of Minnesota, Minneapolis, MN; Division of Research, Kaiser Permanente of Northern California, Oakland, CA; Institute for Social Research, Survey Research Center, University of Michigan, Ann Arbor, MI; Department of Human Genetics, Leiden University Medical Center, Leiden; Division of Endocrinology, Department of Internal Medicine, Leiden University Medical Center, Leiden; Department of Clinical Epidemiology, Leiden University Medical Center, Leiden; Department of Public Health and Primary Care, Leiden University Medical Center, Leiden; Cardiovascular Health Research Unit, Department of Epidemiology, University of Washington, Seattle, WA; Cardiovascular Health Research Unit, Department of Health Services, University of Washington, Seattle, WA; Kaiser Permanente Washington Health Research Institute, Seattle, WA; Human Genome Sequencing Center, Baylor College of Medicine, Houston, TX

**Keywords:** gene-environment interactions, lipid levels, alcohol consumption, genome-wide association study, rare variant test

## Abstract

**Background:** Alcohol intake influences plasma lipid levels and such effects may be modulated by genetic variants.

**Objective:** We aimed to characterize the role of aggregated rare and low-frequency variants in gene by alcohol consumption interactions associated with fasting plasma lipid levels.

**Design:** In the Cohorts for Heart and Aging Research in Genomic Epidemiology (CHARGE) consortium, fasting plasma triglycerides (TG), and high- and low-density lipoprotein cholesterol (HDL-c and LDL-c) were measured in 34,153 European Americans from five discovery studies and 32,275 individuals from six replication studies. Rare and low-frequency protein coding variants (minor allele frequency ≤ 5%) measured by an exome array were aggregated by genes and evaluated by a gene-environment interaction (GxE) test and a joint test of genetic main and GxE interaction effects. Two dichotomous self-reported alcohol consumption variables, current drinker, defined as any recurrent drinking behavior, and regular drinker, defined as the subset of current drinkers who consume at least two drinks per week, were considered.

**Results:** We discovered and replicated 21 gene-lipid associations at 13 known lipid loci through the joint test. Eight loci (*PCSK9, LPA, LPL, LIPG, ANGPTL4, APOB, APOC3 and CD300LG*) remained significant after conditioning on the common index single nucleotide polymorphism (SNP) identified by previous genome-wide association studies, suggesting an independent role for rare and low-frequency variants at these loci. One significant gene-alcohol interaction on TG was discovered at a Bonferroni corrected significance level (*p*-value <5×10^−5^) and replicated (*p*-value <0.013 for the interaction test) in *SMC5*.

**Conclusions:** In conclusion, this study applied new gene-based statistical approaches to uncover the role of rare and low-frequency variants in gene-alcohol consumption interactions on lipid levels.
