## Supplemental Tables for "Role of Rare and Low Frequency Variants in Gene-Alcohol Interactions on Plasma Lipid Levels"

### Sheet: Sup_table1
Supplemental Table 1. Study characteristics and analysis details and methods for rare variant gene alcohol interactions					Discovery					Replication
			ARIC	FHS	NEO	CARDIA	WHI	WGHS	CFS	CHS	FamHS	GENOA	MESA
	Item	Description
STUDY INFORMATION	1	Cohort name	The Atherosclerosis Risk in Communities Study	Framingham Heart Study	The Netherlands Epidemiology of Obesity Study	Coronary Artery Risk Development in Young Adults	Women's Health Initiative		Cleveland Family Study	Cardiovascular Health Study	Family Heart Study	Genetic Epidemiology Network of Arteriopathy	Multi-Ethnic Study of Atherosclerosis
	2	Cohort Abbreviation	ARIC	FHS	NEO	CARDIA	WHI	WGHS	CFS	CHS	FamHS	GENOA	MESA
	3	Country	United States	United States	The Netherlands	United States	United States	United States	United States	United States	United States	United States	United States
	4	Study design	Unrelated	Family-based	Unrelated	Unrelated	Unrelated	Unrelated	Family-based	Unrelated	Family-based	Family-based	Unrelated
PARTICIPANTS: INCLUDED IN ANALYSIS	5	Total number of participants (After exclusions) [N]	10989	7258	5718	2167	8021	22478	253	3688	1735	1543	2578
	6	Percentage of female participants (%)	54.4	53.3	51.8	52.8	100	100	46.3	57.2	56.2	55.5	52.04
	7	Age (years) [Mean (SD)]	54.3 (5.7)	38 (9.3)	56.0 (5.9)	25.5 (3.4)	67.0 (6.4)	54.2(7.0)	47.6 (15.8)	71.5 (4.1)	53.5 (12.5)	55.2 (10.7)	62.19(9.66)
	8	Natural log HDL-C [Mean (SD)]	3.8 (0.3)	3.9 (0.3)	4.0 (0.3)	3.9 (0.3)	3.9 (0.2)	3.9(0.3)	3.7 (0.3)	3.9 (0.3)	3.9 (0.3)	3.9 (0.3)	3.9 (0.3)
	9	Medication-adjusted LDL-C	137.9 (38.2)	119.9 (34.7)	145.4 (36.1)	108.8 (29.8)	158.2 (38.6)	124.4 (34.5)	108 (34.0)	132.0 (36.9)	128.8 (38.3)	129.3 (37.5)	125.7 (32.0)
	10	Natural log TG [Mean (SD)]	4.8 (0.5)	4.4 (0.6)	4.7 (0.5)	4.2 (0.5)	4.9 (0.5)	4.8(0.5)	4.8 (0.6)	4.9 (0.4)	4.9 (0.6)	5.1 (0.5)	4.7 (0.5)
GENOTYPING	11	Genotyping Platform (including version)	Illumina Human Exome BeadChip v1.0	Illumina Human Exome BeadChip v1.0	Illumina HumanCoreExome 24V1-0_A	Illumina Human Exome BeadChip v1.0	Illumina Human Exome BeadChip v1.0	Illumina Human Exome BeadChip v1.1A	OmniExpress and Exome v1.2	Illumina Human Exome BeadChip v1.0	Illumina Exome Chip v1.0	Illumina ExomeChip 12v1.1 Beadchip	Illumina Human Exome BeadChip v1.0
	12	Genotyping calling algorithm	Jointly called with CHARGE cohorts (PMID: 23874508), Illumina GenomeStudio2011.1	Jointly called with CHARGE cohorts (PMID: 23874508), Illumina GenomeStudio2011.1	GenCall	Jointly called with CHARGE cohorts (PMID: 23874508), Illumina GenomeStudio2011.1	GenCall	Genome Studio (v. 1.6.2) and zCall	zCall (for MAF <=1%) and Autocall (for MAF > 1%)	Jointly called with CHARGE cohorts (PMID: 23874508), Illumina GenomeStudio2011.1	Jointly called with CHARGE cohorts (PMID: 23874508), Illumina GenomeStudio2011.1	Illumina GenomeStudio v2011.1	Jointly called with CHARGE cohorts (PMID: 23874508), Illumina GenomeStudio2011.1
	13	Jointly called with CHARGE cohorts ?	Yes	Yes	No	Yes	No	No	No	Yes	Yes	No	yes
SAMPLE QC	14	Heterozygosity [filter details]	-	Removed if heterozygosity F value > 10	Removed if heterozygosity out of the range 0.35-0.45				Removed if heterozygosity F values greater than or equal to 3*standard deviation from the mean.	-	-	>6sd from mean of heterozygosity	-
	15	Sample call rate [filter details (%)]	< 89.9 %	<95%	<98%	<95%	<98%	<95%	<95%	<97%	<98.5%	< 95%	<95%
	16	Other exclusions	Sex mismatches, Low P10GC call; Outliers on first 10 ancestry-specific PCs; outliers with high levels of IBD; Cryptically related individuals	Removed samples with disconcordance with FHS GWAS SNP > 10% or sex mismatched or duplicated samples	Sex mismatches	Sex mismatch, Low P10GC call; Outliers on first 10 ancestry-specific PCs; mismatch in ancestry between PCs and self-report; outliers with high levels of IBD; Cryptically related individuals	Concordance rate <99% across intentional duplicates; Outlier samples on the principal-component plots were excluded, as were samples that were determined to be contaminated via relatedness analysis	Varaints were excluded with a manually-validated statistical model that used the following parameters: cluster separation in GenomeStudio, the GenomeStudio R value for the major homozygote genotypes, the minor allele frequency from GenomeStudio, and the number of missing genotypes that remained not called by zCall	Removed outliers on principal component plots, individuals with pairwise IBD values that were contradictory to pedigree data, and Mendel errors	Sex mismatch; Low P10GC call; Outliers on first 10 ancestry-specific PCs; mismatch in ancestry between PCs and self-report; outliers with high levels of IBD; Cryptically related individuals	p10GC < 0.38	Unexpected duplicate; Gender inconsistency; >6sd from mean of inbreeding coefficient; >6sd from mean of singleton count; >6sd from PCA	-
SNP QC: GENOTYPE FILTERING BEFORE ANALYSIS	17	pHWE [filter detail]	<1x10-6	<1x10-6	≤1x10-6	<1x10-6	<1x10-6	<1x10-4	<1x10-6	-	Reported, not excluded	-	<1x10-6
	18	Call rate by variant	<95%	≤97%	<98%	<95%	<99%	0.9	<95%	<95%	<99%	< 95%	<95%
	19	Other SNP QC filters applied after genotyping? [filter detail]	-	-	Removed SNPs not on Exome chip and remove AT/CG pairs and duplicate SNPs		-	-	-	-	SNPs with excessive Mendel error rate excluded	Low concordance rate with GWAS data (<90%); Replicate errors > 2	-
	20	Other filtering ?	Concordance rate <80% when compared to GWAS data	Discordance rate > 10% with GWAS data	-		-			Genotype QC and sample / variant counts are combined across CHS samples of both ethnicities. An additional 345 samples an 19875 variants were removed across both ancestries in the CHARGE joint QC effort (PMID:23874508).	-	-	-
Data analysis	21	Collapsed & single variants analysis : covariates	Age, sex, PC1-3	Age, sex, idtype, significant associated PCs	Age, sex, PC1-4	Age, sex, PC1-3	Age, recruitment region, PC1-2	age, PC1,PC2,PC5,PC6,PC10 (no sex since all women)	age, sex, PC1-5	Age, sex, centre, PC1-5	Age, sex, PC1-3, field center	Age, sex, PC1-3	Age, sex, sites, PC1-3

### Sheet: Sup_table2
Supplemental Table 2. Genes discovered by the joint test or interaction only test using either regular drinker or current drinker
					Discovery							Repplication
Gene	CHR	Traits	Alcohol_variable	Test	N.cohort.discovery	p.discovery	p.fhs	p.aric	p.neo	p.whi	p.cardia	N.cohort.replication	p.replication	p.wghs	p.chs	p.famhs	p.genoa	p.mesa	p.cfs
A1CF	10	TG	CurDrink	Joint	5	1.25e-05	0.141729	0.000595335	0.335097	0.000728289	0.259098	5	0.296065	0.46769	0.360021	0.413381	0.199986	0.4021	NA
A1CF	10	TG	RegDrink	Joint	5	3.11e-05	0.474383	0.00117853	0.0733658	0.000223922	0.591255	5	0.602612	0.439749	0.928067	0.77127	0.0225831	0.643442	NA
ANGPTL4	19	HDL	CurDrink	Joint	5	7.81e-20	1.53e-06	1.23e-08	4.11e-07	0.000581009	0.285876	5	1.45146e-10	1.46856e-07	0.000174331	0.165802	0.144696	0.119513	NA
ANGPTL4	19	TG	CurDrink	Joint	5	1.09e-24	3.01e-07	1.81e-10	5.94e-06	5.74e-06	0.0460646	5	2.90185e-15	5.93559e-09	8.58482e-07	0.970517	0.0047578	1.03096e-05	NA
ANGPTL4	19	HDL	RegDrink	Joint	5	2.34e-20	4.02e-07	5.91e-09	6.49e-07	0.00073469	0.274644	5	5.53084e-09	4.46422e-07	0.0016115	0.577987	0.161017	0.0667832	NA
ANGPTL4	19	TG	RegDrink	Joint	5	1.33e-24	2.79e-07	1.02e-10	8.87e-06	7.93e-06	0.0477519	5	3.56041e-15	3.91006e-09	3.24699e-06	0.941617	0.00707758	1.53812e-05	NA
IDNK	9	HDL	CurDrink	Fix	3	4.14e-05	NA	0.00986275	NA	4.31e-05	0.693851	1	NA	NA	0.624285	NA	NA	NA	NA
APOA4	11	TG	CurDrink	Joint	5	9.72e-09	0.0016958	0.00568318	6.53e-05	0.0063311	0.414015	6	5.8401e-08	3.49426e-07	0.266105	0.0224348	0.665737	0.0308802	0.0924925
IDNK	9	HDL	CurDrink	Random	3	3.58e-05	NA	0.010396	NA	4.39e-05	0.634867	1	NA	NA	0.875882	NA	NA	NA	NA
APOA4	11	TG	RegDrink	Joint	5	8.83e-09	0.00187993	0.00464411	0.000105148	0.00480651	0.4236	6	3.76813e-09	7.03178e-07	0.0371563	0.00995893	0.600743	0.0362802	0.0325316
APOA5	11	TG	CurDrink	Joint	5	1.21e-06	0.205076	3.07e-07	0.539344	0.00337025	0.168407	5	0.000293333	0.000206009	0.218267	0.501864	0.409491	0.188341	NA
APOA5	11	TG	RegDrink	Joint	5	8.93e-07	0.20737	8.39e-07	0.207198	0.00222298	0.537779	5	0.000229265	0.000177287	0.171224	0.460213	0.37746	0.261966	NA
APOB	2	LDL	CurDrink	Joint	5	3.26e-18	0.0226517	1.42e-09	0.000577006	2.99e-07	0.0118767	6	2.53008e-13	5.38481e-13	0.00214736	0.292333	0.621638	0.414161	0.025353
APOB	2	LDL	RegDrink	Joint	5	5.33e-18	0.0190363	1.19e-09	0.00119786	2.66e-07	0.0156563	6	1.20304e-15	1.94777e-13	0.00152064	0.315147	0.460562	0.0829781	0.000146789
APOC3	11	HDL	CurDrink	Joint	3	4.64e-06	0.000362071	0.00686386	NA	0.0258303	NA	2	2.50936e-05	0.00275671	3.83588e-05	NA	NA	NA	NA
APOC3	11	TG	CurDrink	Joint	3	4.08e-10	0.000839993	1.82e-06	NA	0.00329221	NA	3	3.57705e-07	3.15405e-05	0.00389019	NA	NA	0.077452	NA
APOC3	11	HDL	RegDrink	Joint	3	2.82e-06	0.000296863	0.00290136	NA	0.0405492	NA	2	4.61713e-06	0.00113599	9.22941e-06	NA	NA	NA	NA
OR8J3	11	LDL	CurDrink	Fix	3	1.43e-05	0.0118717	0.00243226	NA	0.0165752	NA	3	0.881363	0.922401	0.478859	0.378607	NA	NA	NA
OR8J3	11	LDL	CurDrink	Random	3	1.56e-05	0.0129011	0.00295566	NA	0.0139464	NA	3	0.913678	0.919535	0.431997	0.745236	NA	NA	NA
APOC3	11	TG	RegDrink	Joint	3	2.09e-10	0.000865377	9.41e-07	NA	0.00289889	NA	3	7.92385e-08	1.39169e-05	0.00139419	NA	NA	0.0813422	NA
APOH	17	LDL	CurDrink	Joint	5	1.87e-05	0.102863	0.0169703	0.0928727	0.000484406	0.233659	6	1.54438e-05	6.0717e-05	0.0385801	0.619568	0.0747248	0.297601	0.632715
APOH	17	LDL	RegDrink	Joint	5	1.11e-05	0.111027	0.0154221	0.0826368	0.000228636	0.24557	6	1.18335e-05	5.4697e-05	0.317062	0.0931785	0.0451888	0.286847	0.491169
BCAM	19	LDL	CurDrink	Joint	5	7.93e-20	0.0417261	3.8e-05	1.07e-08	1.89e-10	0.00675279	6	1.16515e-37	1.15674e-29	1.48951e-08	0.0662495	0.0531985	0.000779384	0.864847
BCAM	19	LDL	RegDrink	Joint	5	1.49e-18	0.0407853	0.000234129	2.5e-08	2.27e-10	0.00666817	6	1.77093e-37	2.08296e-29	2.63435e-08	0.0676827	0.0579937	0.000188584	0.956716
C19orf80	19	HDL	CurDrink	Joint	5	4.81e-05	8.34e-07	0.00113524	0.433181	0.361049	0.8311	3	0.756878	0.694925	0.565391	0.763219	NA	NA	NA
CBLC	19	LDL	CurDrink	Joint	5	2.13e-22	0.000143968	5.44e-05	9.04e-10	9.42e-09	0.0105258	6	9.57885e-36	2.66768e-27	1.14373e-08	0.0995384	0.014669	0.00319373	0.467735
CBLC	19	LDL	RegDrink	Joint	5	7.48e-22	0.000106436	0.000155013	2.29e-09	4.97e-09	0.0114177	6	1.64451e-35	5.75637e-27	1.02831e-08	0.100898	0.0105942	0.00272425	0.59953
CCDC33	15	HDL	CurDrink	Joint	5	8.52e-06	0.00117655	0.00198212	0.203994	0.0495712	0.287732	5	0.586313	0.660912	0.659066	0.553517	0.78698	0.0443559	NA
REM2	14	TG	CurDrink	Fix	4	4.99e-06	0.00784146	0.00205477	0.133639	0.0124916	NA	2	0.142802	0.195862	0.246295	NA	NA	NA	NA
CCDC33	15	HDL	RegDrink	Joint	5	3.15e-06	0.00218027	0.000794669	0.213334	0.0350756	0.191655	5	0.0746372	0.316037	0.0381402	0.488483	0.702449	0.0246016	NA
REM2	14	TG	CurDrink	Random	4	1.85e-05	0.00665658	0.00366093	0.175001	0.0242423	NA	2	0.159921	0.219235	0.245694	NA	NA	NA	NA
SMC5	9	TG	CurDrink	Fix	4	1.48e-06	0.330084	6.52e-07	0.209846	0.00509641	NA	4	1	0.0588155	0.438026	NA	0.130062	1	NA
CD300LG	17	HDL	CurDrink	Joint	5	8.62e-12	0.00274804	0.000212599	8.41e-05	0.00310977	0.0108018	6	1.7002e-09	2.64049e-08	0.00248077	0.855597	0.0553229	0.102769	0.682241
SMC5	9	TG	CurDrink	Random	4	6.65e-06	0.380445	4.68e-06	0.060019	0.0284442	NA	4	0.0134886	0.0361529	0.220482	NA	0.187687	0.260359	NA
CD300LG	17	TG	CurDrink	Joint	5	1.56e-09	0.00500035	0.0295546	5.66e-05	7.09e-05	0.183396	6	3.23986e-08	1.00807e-07	0.0119301	0.334448	0.0899691	0.573824	0.25986
CD300LG	17	HDL	RegDrink	Joint	5	2.64e-12	0.00241939	3.51e-05	0.000248967	0.00297133	0.0104188	6	5.94176e-10	3.58282e-08	0.00270817	0.738868	0.0338293	0.0593034	0.700298
CD300LG	17	TG	RegDrink	Joint	5	1.39e-09	0.0041877	0.022094	9.29e-05	8.93e-05	0.182848	6	5.26177e-08	1.28945e-07	0.0146886	0.380635	0.085562	0.56389	0.270826
CELSR2	1	LDL	CurDrink	Joint	5	1.78e-11	0.000708742	0.000121205	0.0118155	1.47e-05	0.320381	6	2.64114e-08	9.6526e-09	0.0275749	0.45152	0.204854	0.775338	0.135906
CELSR2	1	LDL	RegDrink	Joint	5	1.63e-10	0.000493154	0.000120974	0.0141926	0.000278229	0.314377	6	3.21389e-08	1.31945e-08	0.0227002	0.374124	0.279505	0.725911	0.329852
FAM73A	1	TG	RegDrink	Joint	5	2.08e-05	0.00116119	0.0281137	0.00262952	0.242929	0.286807	5	0.430684	0.932022	0.0513925	0.00290839	0.9188	0.123023	NA
HNF4A	20	HDL	CurDrink	Joint	5	9.38e-10	0.00253495	0.183623	0.000817155	1.95e-07	0.0374851	5	1.14924e-07	1.80772e-07	0.19711	0.111804	0.141615	0.367157	NA
HNF4A	20	HDL	RegDrink	Joint	5	3.37e-10	0.00202396	0.161374	0.0010486	4.01e-08	0.0485699	5	3.20347e-07	1.56869e-06	0.0844871	0.0272957	0.471475	0.313104	NA
IDNK	9	HDL	CurDrink	Joint	3	1.96e-06	NA	0.0211511	NA	1.74e-05	0.0305531	1	NA	NA	0.591931	NA	NA	NA	NA
LIPG	18	HDL	CurDrink	Joint	5	9.87e-18	6.5e-06	3.4e-11	0.000386106	0.0300586	0.0216048	5	1.02902e-10	3.45548e-08	0.00372341	0.0536644	0.228681	0.0844238	NA
LIPG	18	HDL	RegDrink	Joint	5	7.65e-17	5.88e-06	2.03e-11	0.00024131	0.132333	0.0168047	5	4.08557e-11	2.38567e-08	0.00234831	0.0806716	0.112532	0.0965071	NA
LPA	6	LDL	RegDrink	Joint	5	2.28e-05	0.000135504	0.00558121	0.0442088	0.628106	0.0371188	6	0.000372894	0.000255177	0.903919	0.417126	0.0885017	0.195677	0.000104407
LPL	8	HDL	CurDrink	Joint	5	1.5e-19	0.00142827	1.68e-11	0.000159154	2.38e-05	0.0647563	5	1.20145e-20	1.13938e-13	0.00176571	0.000453985	0.0199933	0.000858179	NA
LPL	8	TG	CurDrink	Joint	5	1.04e-17	0.00129751	2.72e-09	1.99e-06	5.9e-05	0.438883	5	8.21887e-16	6.40174e-12	0.000112901	0.0349381	0.297429	0.0317957	NA
FBRSL1	12	LDL	RegDrink	Random	5	3.32e-05	0.00190899	0.175468	0.01691	0.0101993	0.304119	5	0.43918	0.278959	0.655277	0.607197	0.239675	0.850541	NA
LPL	8	HDL	RegDrink	Joint	5	8.76e-22	0.00221058	1.56e-13	6.38e-05	2.4e-06	0.135437	5	4.25456e-21	6.34864e-14	0.00204028	0.00034563	0.0167118	0.0006163	NA
LPL	8	TG	RegDrink	Joint	5	8.55e-19	0.00132652	4.31e-10	2e-06	2.38e-05	0.418145	5	7.30262e-16	2.94973e-12	0.000195007	0.03697	0.293841	0.035742	NA
MAP1A	15	TG	CurDrink	Joint	5	5.67e-07	0.0610823	0.00345925	0.00383549	0.0166508	0.0255333	6	1.84443e-05	3.80883e-05	0.157337	0.309712	0.0850533	0.589194	0.0108553
MAP1A	15	TG	RegDrink	Joint	5	1.7e-06	0.0654847	0.00282258	0.00462442	0.00867486	0.268489	6	4.29823e-05	0.00011383	0.259866	0.301114	0.0776385	0.411677	0.0130571
MOCS3	20	HDL	RegDrink	Joint	5	6.3e-06	0.106932	8.27e-05	0.00705075	0.308207	0.0536627	5	0.441876	0.561326	0.459038	0.784651	0.782972	0.0163278	NA
MYBPHL	1	LDL	CurDrink	Joint	5	1.26e-08	0.00145349	0.000468368	3.15e-05	0.092125	0.414972	6	8.27513e-05	0.00031654	0.204054	0.213168	0.433924	0.114609	0.222097
MYBPHL	1	LDL	RegDrink	Joint	5	7.26e-09	0.00114683	0.00047015	1.39e-05	0.0991358	0.406923	6	6.49286e-06	0.000302871	0.018934	0.219785	0.396136	0.109338	0.00823949
PAG1	8	LDL	RegDrink	Joint	2	3.42e-05	0.00680244	0.000888467	NA	NA	NA	2	0.568261	0.612437	0.400718	NA	NA	NA	NA
PCSK9	1	LDL	CurDrink	Joint	5	1.08e-61	5.32e-11	4.44e-23	9.94e-14	1.41e-16	3.33e-05	6	5.80874e-11	0.000250781	4.32566e-08	0.00140343	0.00243188	0.0324607	0.795596
PCSK9	1	LDL	RegDrink	Joint	5	3.16e-62	7.97e-12	7.1e-23	3.44e-13	7.16e-17	3.25e-05	6	9.06197e-11	0.000260284	7.63657e-08	0.00113505	0.00493227	0.0289118	0.810161
REM2	14	TG	CurDrink	Joint	4	2.98e-05	0.0148174	0.0074698	0.0406245	0.0510211	NA	2	0.32167	0.384942	0.321311	NA	NA	NA	NA
RPP38	10	HDL	RegDrink	Joint	5	4.26e-05	0.129512	0.00389213	0.15253	0.00742637	0.122374	6	0.320963	0.642598	0.338465	0.583782	0.0634294	0.0388248	0.950833
SMC5	9	TG	CurDrink	Joint	4	3.96e-05	0.578407	5.38e-06	0.0724426	0.0463865	NA	4	0.0478784	0.075567	0.329577	NA	0.308428	0.2841	NA
Note: in total 31 gene-lipid pairs revealed though joint test or joint and interaction test, 2 additional gene-lipid pairs revealed though interaction test only

### Sheet: Sup_table3
Supplemental Table 3. Conditional analyses
Trait	Gene	CHR	Alcohol	N.discovery	cMAF Range lower bound	cMAF Range higher bound	p.cond.disc	N.replication	p.cond.rep
HDL-c	LPL	8	Both	5	0.036	-0.04	6.34e-18	5	1.19e-18
HDL-c	APOC3	11	Both	4	0.001	-0.001	1.53e-06	3	1.37e-05
HDL-c	LIPG	18	Both	5	0.014	-0.019	6.11e-16	5	1.09e-10
HDL-c	ANGPTL4	19	Both	5	0.024	-0.031	5.67e-19	5	7.58e-08
LDL-c	PCSK9	1	Both	5	0.05	-0.055	6.06e-58	5	1.73e-10
LDL-c	MYBPHL	1	Both	5	0.044	-0.051	0.25	5	0.25
LDL-c	CELSR2	1	Both	5	0.079	-0.093	0.27	5	0.6
LDL-c	APOB	2	Both	5	0.174	-0.226	2.36e-14	5	7.36e-09
LDL-c	LPA	6	RegDrink	5	0.096	-0.147	1.91e-05	5	0.000331
LDL-c	CBLC	19	Both	5	0.084	-0.104	0.09	4	0.004
LDL-c	BCAM	19	Both	5	0.12	-0.166	0.01	4	0.02
TG	LPL	8	Both	5	0.036	-0.04	8.57e-16	5	7.18e-14
TG	APOC3	11	Both	4	0.001	-0.001	3.89e-11	3	1.12e-06
TG	APOA5	11	Both	5	0.025	-0.033	0.001	5	0.18
TG	APOA4	11	Both	5	0.019	-0.024	0.07	5	0.22
TG	MAP1A	15	Both	5	0.129	-0.166	0.12	5	0.03
TG	CD300LG	17	Both	5	0.031	-0.055	1.75e-09	5	7.18e-14

### Sheet: Sup_table4
Supplemental Table 4. Single variant joint test
Traits	Gene	Alcohol	Leading SNPs	Discovery			Replication
				N.cohort	MAC range	P-value	N.cohort	MAC range	P-value
HDL-c	LPL	Both	rs1801177	5	63 – 379	3.83e-08	5	67 – 766	8.02e-12
		Both	rs268	5	80 – 444	2.45e-17	4	50 – 819	4.86e-12
	CD300LG	both	rs72836561	4	138 – 682	6.19e-16	4	104 – 1384	9.6e-11
	HNF4A	Both	rs1800961	3	130 – 700	7.35e-05	4	107 – 1319	4.71e-09
	LIPG	Both	rs77960347	4	56 – 280	5.29e-14	5	24 – 568	1.28e-11
		Regdrink	rs117623631	2	6 – 60	9.92e-13	2	15 – 22	9.48e-11
		RegDrink	rs142545730	2	6 – 6	1.52e-238	2	5 – 22	6.66e-45
	ANGPTL4	Both	rs116843064	4	83 – 440	1.53e-15	5	64 – 955	3e-11
		Regdrink	rs140744493	3	9 – 64	8.38e-07	5	5 – 153	6.24e-53
	APOC3	Both	rs147210663	3	6 - 11	1.65e-11	3	8 – 16	9.2e-64
LDL-c	APOB	Both	rs533617	5	148 – 910	4.48e-20	5	129 – 1781	2.23e-08
		Both	rs41288783	4	5 – 21	5.4e-08	2	8 – 54	7.92e-07
		Reg	rs12713843	4	15 – 89	1.16e-06	5	14 – 209	1.51e-08
		Reg	rs1042023	3	42 – 245	0.000177	5	43 – 493	0.000682
		Reg	rs1801702	4	108 – 380	0.000584	5	61 – 905	0.0001
	LPA	Cur	rs139145675	3	6 – 19	8.41e-117	3	5 – 46	5.71e-33
		Reg	rs41267813	3	6 -- 51	6.55e-29	3	5 – 75	0.00183
		Both	rs3798220	4	71 – 339	6.8e-10	5	50 – 820	0.000115
	PCSK9	Both	rs11591147	5	64 – 321	3.11e-75	4	40 – 108	6.77e-19
		Reg	rs505151	5	156 -- 791	6.9e-06	5	116 – 1726	0.000135
TG	ANGPTL4	Both	rs116843064	4	83 – 424	3.11e-25	5	61 – 676	3.08e-21
	APOC3	Both	rs147210663	3	6 – 11	1.06e-78	3	9 – 11	1.91e-26
	CD300LG	Both	rs72836561	4	138 – 663	1.42e-09	5	104 – 988	4.72e-09
	LPL	Both	rs76708715	4	10 -- 25	1.75e-19	4	7 – 45	3.63e-120
		Both	rs268	5	80 – 437	1.46e-16	4	49 – 583	1.08e-12
		Both	rs1801177	5	63 – 368	4.23e-07	5	67 – 565	3.66e-08
